# In depth analysis of kinase cross screening data to identify CAMKK2 inhibitory scaffolds

**DOI:** 10.1101/2020.01.08.883009

**Authors:** Sean N. O’Byrne, John W. Scott, Joseph R. Pilotte, André de S. Santiago, Christopher G. Langendorf, Jonathan S. Oakhill, Benjamin J. Eduful, Rafael M. Couñago, Carrow I. Wells, William J. Zuercher, Timothy M. Willson, David H. Drewry

## Abstract

The calcium/calmodulin-dependent protein kinase kinase 2 (CAMKK2) plays a central role in many cell signaling pathways. CAMKK2 activates CAMK1, CAMK4, AMPK, and AKT leading to numerous physiological responses. Deregulation of CAMKK2 is linked to several diseases, suggesting utility of CAMKK2 inhibitors for oncological, metabolic and inflammatory indications. In this work we review the role of CAMKK2 in biology and disease. Through analysis of literature and public databases we have identified starting points for CAMKK2 inhibitor medicinal chemistry campaigns. These starting points provide an opportunity for the development of selective CAMKK2 inhibitors and will lead to tools that delineate the roles of this kinase in disease biology.
