## Supplementary material for "In depth analysis of kinase cross screening data to identify CAMKK2 inhibitory scaffolds": Table S1

### Sheet: Sheet1
Compound	Conc	Kinase	Alternative name	% activity remaining
STO-609	1 μM	GRK3	ADRBK2	0
STO-609	1 μM	CDKL2	CDKL2	0
STO-609	1 μM	STK36	STK36	0
STO-609	1 μM	CSNK2A2	CSNK2A2	3.5
STO-609	1 μM	YSK4	MAP3K19	6.7
STO-609	1 μM	DAPK2	DAPK2	7.2
STO-609	1 μM	CAMKK2	CAMKK2	8
STO-609	1 μM	GAK	GAK	14		DYRK2	950	34
STO-609	1 μM	PIM2	PIM2	14
STO-609	1 μM	JAK3(JH1domain-catalytic)	JAK3	15
STO-609	1 μM	PIM3	PIM3	15		0.0149573
STO-609	1 μM	CAMKK1	CAMKK1	17
STO-609	1 μM	MTOR	MTOR	19
STO-609	1 μM	DAPK3	DAPK3	20
STO-609	1 μM	DAPK1	DAPK1	21
STO-609	1 μM	IRAK1	IRAK1	21
STO-609	1 μM	TYK2(JH1domain-catalytic)	TYK2	23
STO-609	1 μM	DRAK2	STK17B	28
STO-609	1 μM	LKB1	STK11	29
STO-609	1 μM	MEK4	MAP2K4	39
STO-609	1 μM	PIP5K2C	PIP4K2C	41
STO-609	1 μM	CSNK2A1	CSNK2A1	43
STO-609	1 μM	PIP5K1C	PIP5K1C	46
STO-609	1 μM	TBK1	TBK1	48
STO-609	1 μM	DRAK1	STK17A	49
STO-609	1 μM	CLK2	CLK2	53
STO-609	1 μM	CIT	CIT	54
STO-609	1 μM	MINK	MINK1	54
STO-609	1 μM	AAK1	AAK1	55
STO-609	1 μM	JAK1(JH2domain-pseudokinase)	JAK1	55
STO-609	1 μM	PRKD2	PRKD2	57
STO-609	1 μM	ANKK1	ANKK1	58
STO-609	1 μM	MARK3	MARK3	58
STO-609	1 μM	ERK8	MAPK15	59
STO-609	1 μM	PKN1	PKN1	59
STO-609	1 μM	GCN2(Kin.Dom.2,S808G)	EIF2AK4	60
STO-609	1 μM	ERBB3	ERBB3	60
STO-609	1 μM	TTK	TTK	60
STO-609	1 μM	DYRK1B	DYRK1B	61
STO-609	1 μM	DYRK2	DYRK2	61
STO-609	1 μM	MKNK1	MKNK1	61
STO-609	1 μM	FLT3(D835V)	FLT3	62
STO-609	1 μM	PRKR	EIF2AK2	63
STO-609	1 μM	HIPK3	HIPK3	64
STO-609	1 μM	JAK2(JH1domain-catalytic)	JAK2	64
STO-609	1 μM	ALK	ALK	67
STO-609	1 μM	MLK3	MAP3K11	67
STO-609	1 μM	PRP4	PRPF4B	69
STO-609	1 μM	HIPK2	HIPK2	70
STO-609	1 μM	RSK3(Kin.Dom.2-C-terminal)	RPS6KA2	70
STO-609	1 μM	HIPK4	HIPK4	71
STO-609	1 μM	DLK	MAP3K12	71
STO-609	1 μM	NEK11	NEK11	71
STO-609	1 μM	PIM1	PIM1	72
STO-609	1 μM	ACVR2A	ACVR2A	73
STO-609	1 μM	BRSK2	BRSK2	73
STO-609	1 μM	MARK1	MARK1	74
STO-609	1 μM	ULK2	ULK2	75
STO-609	1 μM	BUB1	BUB1	76
STO-609	1 μM	ERBB4	ERBB4	76
STO-609	1 μM	MAP4K2	MAP4K2	76
STO-609	1 μM	DYRK1A	DYRK1A	77
STO-609	1 μM	SRPK1	SRPK1	77
STO-609	1 μM	MARK4	MARK4	78
STO-609	1 μM	RSK4(Kin.Dom.1-N-terminal)	RPS6KA6	78
STO-609	1 μM	FLT3(D835H)	FLT3	79
STO-609	1 μM	KIT(D816H)	KIT	79
STO-609	1 μM	CDK2	CDK2	80
STO-609	1 μM	HIPK1	HIPK1	80
STO-609	1 μM	VPS34	PIK3C3	80
STO-609	1 μM	SRPK3	SRPK3	80
STO-609	1 μM	ADCK4	ADCK4	81
STO-609	1 μM	CSNK1D	CSNK1D	81
STO-609	1 μM	MET(M1250T)	MET	81
STO-609	1 μM	RAF1	RAF1	82
STO-609	1 μM	MYLK	MYLK	83
STO-609	1 μM	SRPK2	SRPK2	83
STO-609	1 μM	ACVR2B	ACVR2B	84
STO-609	1 μM	AURKB	AURKB	84
STO-609	1 μM	PFCDPK1(P.falciparum)	CDPK1	84
STO-609	1 μM	PKMYT1	PKMYT1	84
STO-609	1 μM	FAK	PTK2	84
STO-609	1 μM	CAMK2A	CAMK2A	85
STO-609	1 μM	MRCKA	CDC42BPA	85
STO-609	1 μM	MAP3K1	MAP3K1	85
STO-609	1 μM	ERK3	MAPK6	85
STO-609	1 μM	ROCK2	ROCK2	85
STO-609	1 μM	BMPR2	BMPR2	86
STO-609	1 μM	DCAMKL2	DCLK2	86
STO-609	1 μM	ERN1	ERN1	86
STO-609	1 μM	LIMK2	LIMK2	86
STO-609	1 μM	MAP3K2	MAP3K2	86
STO-609	1 μM	NLK	NLK	86
STO-609	1 μM	TNIK	TNIK	86
STO-609	1 μM	CDC2L2	CDC2L2	87
STO-609	1 μM	CSNK1G2	CSNK1G2	87
STO-609	1 μM	EGFR(L858R,T790M)	EGFR	87
STO-609	1 μM	EPHA2	EPHA2	87
STO-609	1 μM	EPHB2	EPHB2	87
STO-609	1 μM	ICK	ICK	87
STO-609	1 μM	MAP4K5	MAP4K5	87
STO-609	1 μM	SgK110	SgK110	87
STO-609	1 μM	TRPM6	TRPM6	87
STO-609	1 μM	CHEK2	CHEK2	88
STO-609	1 μM	CLK3	CLK3	88
STO-609	1 μM	FLT3-autoinhibited	FLT3	88
STO-609	1 μM	KIT(D816V)	KIT	88
STO-609	1 μM	MAP4K4	MAP4K4	88
STO-609	1 μM	MET(Y1235D)	MET	88
STO-609	1 μM	ARK5	NUAK1	88
STO-609	1 μM	PIK3CG	PIK3CG	88
STO-609	1 μM	WEE1	WEE1	88
STO-609	1 μM	EGFR(L861Q)	EGFR	89
STO-609	1 μM	FLT3(D835Y)	FLT3	89
STO-609	1 μM	FYN	FYN	89
STO-609	1 μM	LYN	LYN	89
STO-609	1 μM	TRKC	NTRK3	89
STO-609	1 μM	TNNI3K	TNNI3K	89
STO-609	1 μM	ALK(C1156Y)	ALK	90
STO-609	1 μM	ALK(L1196M)	ALK	90
STO-609	1 μM	ADCK3	CABC1	90
STO-609	1 μM	RIPK5	DSTYK	90
STO-609	1 μM	EGFR(G719S)	EGFR	90
STO-609	1 μM	EGFR(S752-I759del)	EGFR	90
STO-609	1 μM	GSK3B	GSK3B	90
STO-609	1 μM	PHKG2	PHKG2	90
STO-609	1 μM	PCTK3	CDK18	91
STO-609	1 μM	CDK3	CDK3	91
STO-609	1 μM	CLK1	CLK1	91
STO-609	1 μM	CSNK1E	CSNK1E	91
STO-609	1 μM	EGFR(E746-A750del)	EGFR	91
STO-609	1 μM	EGFR(L747-S752del, P753S)	EGFR	91
STO-609	1 μM	HUNK	HUNK	91
STO-609	1 μM	IGF1R	IGF1R	91
STO-609	1 μM	KIT-autoinhibited	KIT	91
STO-609	1 μM	MYO3B	MYO3B	91
STO-609	1 μM	S6K1	RPS6KB1	91
STO-609	1 μM	DMPK2	CDC42BPG	92
STO-609	1 μM	EGFR(L747-T751del,Sins)	EGFR	92
STO-609	1 μM	FGFR2	FGFR2	92
STO-609	1 μM	MAP3K15	MAP3K15	92
STO-609	1 μM	TGFBR1	TGFBR1	92
STO-609	1 μM	FLT3(ITD,D835V)	FLT3	93
STO-609	1 μM	GRK4	GRK4	93
STO-609	1 μM	p38-gamma	MAPK12	93
STO-609	1 μM	p38-alpha	MAPK14	93
STO-609	1 μM	MAST1	MAST1	94
STO-609	1 μM	PIK3CA(H1047Y)	PIK3CA	94
STO-609	1 μM	PIKFYVE	PIKFYVE	94
STO-609	1 μM	PLK3	PLK3	94
STO-609	1 μM	BRAF	BRAF	95
STO-609	1 μM	IKK-alpha	CHUK	95
STO-609	1 μM	FGFR3	FGFR3	95
STO-609	1 μM	JAK1(JH1domain-catalytic)	JAK1	95
STO-609	1 μM	ERK1	MAPK3	95
STO-609	1 μM	NEK10	NEK10	95
STO-609	1 μM	PRKG2	PRKG2	95
STO-609	1 μM	STK39	STK39	95
STO-609	1 μM	ABL1(M351T)-phosphorylated	ABL1	96
STO-609	1 μM	BIKE	BMP2K	96
STO-609	1 μM	DCAMKL1	DCLK1	96
STO-609	1 μM	EGFR	EGFR	96
STO-609	1 μM	MERTK	MERTK	96
STO-609	1 μM	MET	MET	96
STO-609	1 μM	NEK4	NEK4	96
STO-609	1 μM	CAMK1B	PNCK	96
STO-609	1 μM	PRKCD	PRKCD	96
STO-609	1 μM	RIOK2	RIOK2	96
STO-609	1 μM	TSSK3	TSSK3	96
STO-609	1 μM	INSRR	INSRR	97
STO-609	1 μM	MLK1	MAP3K9	97
STO-609	1 μM	CTK	MATK	97
STO-609	1 μM	PAK2	PAK2	97
STO-609	1 μM	RIPK2	RIPK2	97
STO-609	1 μM	ABL1(H396P)-phosphorylated	ABL1	98
STO-609	1 μM	CAMK2B	CAMK2B	98
STO-609	1 μM	CDK5	CDK5	98
STO-609	1 μM	CSF1R-autoinhibited	CSF1R	98
STO-609	1 μM	EGFR(L858R)	EGFR	98
STO-609	1 μM	EGFR(T790M)	EGFR	98
STO-609	1 μM	FGFR4	FGFR4	98
STO-609	1 μM	MKK7	MAP2K7	98
STO-609	1 μM	TAOK3	TAOK3	98
STO-609	1 μM	TLK2	TLK2	98
STO-609	1 μM	ABL1(H396P)-nonphosphorylated	ABL1	99
STO-609	1 μM	FLT4	FLT4	99
STO-609	1 μM	FRK	FRK	99
STO-609	1 μM	MELK	MELK	99
STO-609	1 μM	RET(V804L)	RET	99
STO-609	1 μM	RPS6KA4(Kin.Dom.2-C-terminal)	RPS6KA4	99
STO-609	1 μM	ABL1-nonphosphorylated	ABL1	100
STO-609	1 μM	ABL1-phosphorylated	ABL1	100
STO-609	1 μM	ABL1(E255K)-phosphorylated	ABL1	100
STO-609	1 μM	ABL1(F317I)-nonphosphorylated	ABL1	100
STO-609	1 μM	ABL1(F317I)-phosphorylated	ABL1	100
STO-609	1 μM	ABL1(F317L)-nonphosphorylated	ABL1	100
STO-609	1 μM	ABL1(F317L)-phosphorylated	ABL1	100
STO-609	1 μM	ABL1(Q252H)-nonphosphorylated	ABL1	100
STO-609	1 μM	ABL1(Q252H)-phosphorylated	ABL1	100
STO-609	1 μM	ABL1(T315I)-nonphosphorylated	ABL1	100
STO-609	1 μM	ABL1(T315I)-phosphorylated	ABL1	100
STO-609	1 μM	ABL1(Y253F)-phosphorylated	ABL1	100
STO-609	1 μM	ABL2	ABL2	100
STO-609	1 μM	ACVR1	ACVR1	100
STO-609	1 μM	ACVR1B	ACVR1B	100
STO-609	1 μM	ACVRL1	ACVRL1	100
STO-609	1 μM	GRK2	ADRBK1	100
STO-609	1 μM	AKT1	AKT1	100
STO-609	1 μM	AKT2	AKT2	100
STO-609	1 μM	AKT3	AKT3	100
STO-609	1 μM	AURKA	AURKA	100
STO-609	1 μM	AURKC	AURKC	100
STO-609	1 μM	AXL	AXL	100
STO-609	1 μM	BLK	BLK	100
STO-609	1 μM	BMPR1A	BMPR1A	100
STO-609	1 μM	BMPR1B	BMPR1B	100
STO-609	1 μM	BMX	BMX	100
STO-609	1 μM	BRAF(V600E)	BRAF	100
STO-609	1 μM	BRSK1	BRSK1	100
STO-609	1 μM	BTK	BTK	100
STO-609	1 μM	CAMK1	CAMK1	100
STO-609	1 μM	CAMK1D	CAMK1D	100
STO-609	1 μM	CAMK1G	CAMK1G	100
STO-609	1 μM	CAMK2D	CAMK2D	100
STO-609	1 μM	CAMK2G	CAMK2G	100
STO-609	1 μM	CAMK4	CAMK4	100
STO-609	1 μM	CASK	CASK	100
STO-609	1 μM	MRCKB	CDC42BPB	100
STO-609	1 μM	CDC2L1	CDK11B	100
STO-609	1 μM	CDC2L5	CDK13	100
STO-609	1 μM	PFTK1	CDK14	100
STO-609	1 μM	PFTAIRE2	CDK15	100
STO-609	1 μM	PCTK1	CDK16	100
STO-609	1 μM	PCTK2	CDK17	100
STO-609	1 μM	CDK11	CDK19	100
STO-609	1 μM	CDK4	CDK4	100
STO-609	1 μM	CDK4-cyclinD1	CDK4	100
STO-609	1 μM	CDK4-cyclinD3	CDK4	100
STO-609	1 μM	CDK7	CDK7	100
STO-609	1 μM	CDK8	CDK8	100
STO-609	1 μM	CDK9	CDK9	100
STO-609	1 μM	CDKL1	CDKL1	100
STO-609	1 μM	CDKL3	CDKL3	100
STO-609	1 μM	CDKL5	CDKL5	100
STO-609	1 μM	CHEK1	CHEK1	100
STO-609	1 μM	CLK4	CLK4	100
STO-609	1 μM	CSF1R	CSF1R	100
STO-609	1 μM	CSK	CSK	100
STO-609	1 μM	CSNK1A1	CSNK1A1	100
STO-609	1 μM	CSNK1A1L	CSNK1A1L	100
STO-609	1 μM	CSNK1G1	CSNK1G1	100
STO-609	1 μM	CSNK1G3	CSNK1G3	100
STO-609	1 μM	DCAMKL3	DCLK3	100
STO-609	1 μM	DDR1	DDR1	100
STO-609	1 μM	DDR2	DDR2	100
STO-609	1 μM	DMPK	DMPK	100
STO-609	1 μM	EGFR(G719C)	EGFR	100
STO-609	1 μM	EGFR(L747-E749del, A750P)	EGFR	100
STO-609	1 μM	EIF2AK1	EIF2AK1	100
STO-609	1 μM	EPHA1	EPHA1	100
STO-609	1 μM	EPHA3	EPHA3	100
STO-609	1 μM	EPHA4	EPHA4	100
STO-609	1 μM	EPHA5	EPHA5	100
STO-609	1 μM	EPHA6	EPHA6	100
STO-609	1 μM	EPHA7	EPHA7	100
STO-609	1 μM	EPHA8	EPHA8	100
STO-609	1 μM	EPHB1	EPHB1	100
STO-609	1 μM	EPHB3	EPHB3	100
STO-609	1 μM	EPHB4	EPHB4	100
STO-609	1 μM	EPHB6	EPHB6	100
STO-609	1 μM	ERBB2	ERBB2	100
STO-609	1 μM	FER	FER	100
STO-609	1 μM	FES	FES	100
STO-609	1 μM	FGFR1	FGFR1	100
STO-609	1 μM	FGFR3(G697C)	FGFR3	100
STO-609	1 μM	FGR	FGR	100
STO-609	1 μM	FLT1	FLT1	100
STO-609	1 μM	FLT3	FLT3	100
STO-609	1 μM	FLT3(ITD,F691L)	FLT3	100
STO-609	1 μM	FLT3(ITD)	FLT3	100
STO-609	1 μM	FLT3(K663Q)	FLT3	100
STO-609	1 μM	FLT3(N841I)	FLT3	100
STO-609	1 μM	FLT3(R834Q)	FLT3	100
STO-609	1 μM	GRK1	GRK1	100
STO-609	1 μM	GRK7	GRK7	100
STO-609	1 μM	HASPIN	GSG2	100
STO-609	1 μM	GSK3A	GSK3A	100
STO-609	1 μM	HCK	HCK	100
STO-609	1 μM	IKK-beta	IKBKB	100
STO-609	1 μM	IKK-epsilon	IKBKE	100
STO-609	1 μM	INSR	INSR	100
STO-609	1 μM	IRAK3	IRAK3	100
STO-609	1 μM	IRAK4	IRAK4	100
STO-609	1 μM	ITK	ITK	100
STO-609	1 μM	VEGFR2	KDR	100
STO-609	1 μM	QSK	KIAA0999	100
STO-609	1 μM	KIT	KIT	100
STO-609	1 μM	KIT(A829P)	KIT	100
STO-609	1 μM	KIT(L576P)	KIT	100
STO-609	1 μM	KIT(V559D,T670I)	KIT	100
STO-609	1 μM	KIT(V559D,V654A)	KIT	100
STO-609	1 μM	KIT(V559D)	KIT	100
STO-609	1 μM	LATS1	LATS1	100
STO-609	1 μM	LATS2	LATS2	100
STO-609	1 μM	LCK	LCK	100
STO-609	1 μM	LIMK1	LIMK1	100
STO-609	1 μM	LRRK2	LRRK2	100
STO-609	1 μM	LRRK2(G2019S)	LRRK2	100
STO-609	1 μM	LTK	LTK	100
STO-609	1 μM	MAK	MAK	100
STO-609	1 μM	PFPK5(P.falciparum)	MAL13P1.279	100
STO-609	1 μM	MEK1	MAP2K1	100
STO-609	1 μM	MEK2	MAP2K2	100
STO-609	1 μM	MEK3	MAP2K3	100
STO-609	1 μM	MEK5	MAP2K5	100
STO-609	1 μM	MEK6	MAP2K6	100
STO-609	1 μM	MLK2	MAP3K10	100
STO-609	1 μM	LZK	MAP3K13	100
STO-609	1 μM	NIK	MAP3K14	100
STO-609	1 μM	MAP3K3	MAP3K3	100
STO-609	1 μM	MAP3K4	MAP3K4	100
STO-609	1 μM	ASK1	MAP3K5	100
STO-609	1 μM	ASK2	MAP3K6	100
STO-609	1 μM	TAK1	MAP3K7	100
STO-609	1 μM	HPK1	MAP4K1	100
STO-609	1 μM	MAP4K3	MAP4K3	100
STO-609	1 μM	ERK2	MAPK1	100
STO-609	1 μM	JNK3	MAPK10	100
STO-609	1 μM	p38-beta	MAPK11	100
STO-609	1 μM	p38-delta	MAPK13	100
STO-609	1 μM	ERK4	MAPK4	100
STO-609	1 μM	ERK5	MAPK7	100
STO-609	1 μM	JNK1	MAPK8	100
STO-609	1 μM	JNK2	MAPK9	100
STO-609	1 μM	MAPKAPK2	MAPKAPK2	100
STO-609	1 μM	MAPKAPK5	MAPKAPK5	100
STO-609	1 μM	MARK2	MARK2	100
STO-609	1 μM	NIM1	MGC42105	100
STO-609	1 μM	MKNK2	MKNK2	100
STO-609	1 μM	MST1R	MST1R	100
STO-609	1 μM	MST4	MST4	100
STO-609	1 μM	MUSK	MUSK	100
STO-609	1 μM	MYLK2	MYLK2	100
STO-609	1 μM	MLCK	MYLK3	100
STO-609	1 μM	MYLK4	MYLK4	100
STO-609	1 μM	MYO3A	MYO3A	100
STO-609	1 μM	NEK1	NEK1	100
STO-609	1 μM	NEK2	NEK2	100
STO-609	1 μM	NEK3	NEK3	100
STO-609	1 μM	NEK5	NEK5	100
STO-609	1 μM	NEK6	NEK6	100
STO-609	1 μM	NEK7	NEK7	100
STO-609	1 μM	NEK9	NEK9	100
STO-609	1 μM	TRKA	NTRK1	100
STO-609	1 μM	TRKB	NTRK2	100
STO-609	1 μM	SNARK	NUAK2	100
STO-609	1 μM	OSR1	OXSR1	100
STO-609	1 μM	PAK1	PAK1	100
STO-609	1 μM	PAK3	PAK3	100
STO-609	1 μM	PAK4	PAK4	100
STO-609	1 μM	PAK6	PAK6	100
STO-609	1 μM	PAK7	PAK7	100
STO-609	1 μM	PDGFRA	PDGFRA	100
STO-609	1 μM	PDGFRB	PDGFRB	100
STO-609	1 μM	PDPK1	PDPK1	100
STO-609	1 μM	PHKG1	PHKG1	100
STO-609	1 μM	PIK4CB	PI4KB	100
STO-609	1 μM	PIK3C2B	PIK3C2B	100
STO-609	1 μM	PIK3C2G	PIK3C2G	100
STO-609	1 μM	PIK3CA	PIK3CA	100
STO-609	1 μM	PIK3CA(C420R)	PIK3CA	100
STO-609	1 μM	PIK3CA(E542K)	PIK3CA	100
STO-609	1 μM	PIK3CA(E545A)	PIK3CA	100
STO-609	1 μM	PIK3CA(E545K)	PIK3CA	100
STO-609	1 μM	PIK3CA(H1047L)	PIK3CA	100
STO-609	1 μM	PIK3CA(I800L)	PIK3CA	100
STO-609	1 μM	PIK3CA(M1043I)	PIK3CA	100
STO-609	1 μM	PIK3CA(Q546K)	PIK3CA	100
STO-609	1 μM	PIK3CB	PIK3CB	100
STO-609	1 μM	PIK3CD	PIK3CD	100
STO-609	1 μM	PIP5K2B	PIP4K2B	100
STO-609	1 μM	PIP5K1A	PIP5K1A	100
STO-609	1 μM	PKN2	PKN2	100
STO-609	1 μM	PKNB(M.tuberculosis)	pknB	100
STO-609	1 μM	PLK1	PLK1	100
STO-609	1 μM	PLK2	PLK2	100
STO-609	1 μM	PLK4	PLK4	100
STO-609	1 μM	AMPK-alpha1	PRKAA1	100
STO-609	1 μM	AMPK-alpha2	PRKAA2	100
STO-609	1 μM	PKAC-alpha	PRKACA	100
STO-609	1 μM	PKAC-beta	PRKACB	100
STO-609	1 μM	PRKCE	PRKCE	100
STO-609	1 μM	PRKCH	PRKCH	100
STO-609	1 μM	PRKCI	PRKCI	100
STO-609	1 μM	PRKCQ	PRKCQ	100
STO-609	1 μM	PRKD1	PRKD1	100
STO-609	1 μM	PRKD3	PRKD3	100
STO-609	1 μM	PRKG1	PRKG1	100
STO-609	1 μM	PRKX	PRKX	100
STO-609	1 μM	PYK2	PTK2B	100
STO-609	1 μM	BRK	PTK6	100
STO-609	1 μM	RET	RET	100
STO-609	1 μM	RET(M918T)	RET	100
STO-609	1 μM	RET(V804M)	RET	100
STO-609	1 μM	RIOK1	RIOK1	100
STO-609	1 μM	RIOK3	RIOK3	100
STO-609	1 μM	RIPK1	RIPK1	100
STO-609	1 μM	RIPK4	RIPK4	100
STO-609	1 μM	ROCK1	ROCK1	100
STO-609	1 μM	ROS1	ROS1	100
STO-609	1 μM	RSK1(Kin.Dom.1-N-terminal)	RPS6KA1	100
STO-609	1 μM	RSK1(Kin.Dom.2-C-terminal)	RPS6KA1	100
STO-609	1 μM	RSK3(Kin.Dom.1-N-terminal)	RPS6KA2	100
STO-609	1 μM	RSK2(Kin.Dom.1-N-terminal)	RPS6KA3	100
STO-609	1 μM	RSK2(Kin.Dom.2-C-terminal)	RPS6KA3	100
STO-609	1 μM	RPS6KA4(Kin.Dom.1-N-terminal)	RPS6KA4	100
STO-609	1 μM	RPS6KA5(Kin.Dom.1-N-terminal)	RPS6KA5	100
STO-609	1 μM	RPS6KA5(Kin.Dom.2-C-terminal)	RPS6KA5	100
STO-609	1 μM	RSK4(Kin.Dom.2-C-terminal)	RPS6KA6	100
STO-609	1 μM	SBK1	SBK1	100
STO-609	1 μM	SGK	SGK1	100
STO-609	1 μM	SGK2	SGK2	100
STO-609	1 μM	SGK3	SGK3	100
STO-609	1 μM	SIK	SIK1	100
STO-609	1 μM	SIK2	SIK2	100
STO-609	1 μM	SLK	SLK	100
STO-609	1 μM	SNRK	SNRK	100
STO-609	1 μM	SRC	SRC	100
STO-609	1 μM	SRMS	SRMS	100
STO-609	1 μM	LOK	STK10	100
STO-609	1 μM	STK16	STK16	100
STO-609	1 μM	MST3	STK24	100
STO-609	1 μM	YSK1	STK25	100
STO-609	1 μM	MST2	STK3	100
STO-609	1 μM	YANK1	STK32A	100
STO-609	1 μM	YANK2	STK32B	100
STO-609	1 μM	YANK3	STK32C	100
STO-609	1 μM	STK33	STK33	100
STO-609	1 μM	STK35	STK35	100
STO-609	1 μM	NDR1	STK38	100
STO-609	1 μM	NDR2	STK38L	100
STO-609	1 μM	MST1	STK4	100
STO-609	1 μM	SYK	SYK	100
STO-609	1 μM	TAOK1	TAOK1	100
STO-609	1 μM	TAOK2	TAOK2	100
STO-609	1 μM	TEC	TEC	100
STO-609	1 μM	TIE2	TEK	100
STO-609	1 μM	TESK1	TESK1	100
STO-609	1 μM	TGFBR2	TGFBR2	100
STO-609	1 μM	TIE1	TIE1	100
STO-609	1 μM	TLK1	TLK1	100
STO-609	1 μM	TNK1	TNK1	100
STO-609	1 μM	TNK2	TNK2	100
STO-609	1 μM	TSSK1B	TSSK1B	100
STO-609	1 μM	TXK	TXK	100
STO-609	1 μM	TYK2(JH2domain-pseudokinase)	TYK2	100
STO-609	1 μM	TYRO3	TYRO3	100
STO-609	1 μM	ULK1	ULK1	100
STO-609	1 μM	ULK3	ULK3	100
STO-609	1 μM	VRK2	VRK2	100
STO-609	1 μM	WEE2	WEE2	100
STO-609	1 μM	WNK1	WNK1	100
STO-609	1 μM	WNK2	WNK2	100
STO-609	1 μM	WNK3	WNK3	100
STO-609	1 μM	WNK4	WNK4	100
STO-609	1 μM	YES	YES1	100
STO-609	1 μM	ZAK	ZAK	100
STO-609	1 μM	ZAP70	ZAP70	100
