## Supplementary material for "In depth analysis of kinase cross screening data to identify CAMKK2 inhibitory scaffolds": Table S2

### Sheet: Sheet1
Scaffold	Inhibitor	SMILES
2,4-dianilinopyrimidine	AP26113	O=P(C)(C1=CC=CC=C1NC2=NC(NC(C=CC(N3CCC(N4CCN(CC4)C)CC3)=C5)=C5OC)=NC=C2Cl)C
2,4-dianilinopyrimidine	ALK-IN-1	CN(C1CCN(CC1)C2=CC(OC)=C(C=C2)NC3=NC=C(C(NC4=CC=CC=C4P(C)(C)=O)=N3)Cl)C
2,4-dianilinopyrimidine	TAE684	CC(S(=O)(C1=CC=CC=C1NC2=NC(NC3=C(OC)C=C(N4CCC(N5CCN(C)CC5)CC4)C=C3)=NC=C2Cl)=O)C
2,4-dianilinopyrimidine	TAE226	CC(S(=O)(C1=CC=CC=C1NC2=NC(NC3=C(OC)C=C(N4CCC(N5CCN(C)CC5)CC4)C=C3)=NC=C2Cl)=O)C
2,4-dianilinopyrimidine	CZC 25146	CS(=O)(NC1=CC=CC=C1NC2=NC(NC3=CC=C(C=C3OC)N4CCOCC4)=NC=C2F)=O
2-aminopyrimidine	CHIR99021	CC1=CN=C(C2=CN=C(NCCNC3=NC=C(C#N)C=C3)N=C2C4=C(Cl)C=C(Cl)C=C4)N1
2-anilino-4-alkyl-aminopyrimidine	PF03814735	O=C(N1[C@@H]2CC[C@H]1C3=C2C=C(C=C3)NC4=NC(NC5CCC5)=C(C=N4)C(F)(F)F)CNC(C)=O
2-anilino-4-alkyl-aminopyrimidine	BX912	BrC1=C(N=C(N=C1)NC2=CC(NC(N3CCCC3)=O)=CC=C2)NCCC4=CNC=N4
2-anilino-4-alkylaminopyrimidine	BX795	O=C(C1=CC=CS1)NCCCNC2=C(I)C=NC(NC3=CC=CC(NC(N4CCCC4)=O)=C3)=N2
2-anilino-4-alkyl-aminopyrimidine	MRT67307	O=C(C1CCC1)NCCCNC2=NC(NC3=CC=CC(CN4CCOCC4)=C3)=NC=C2C5CC5
2-anilino-4-aryl-pyrimidine	AZD 3463	ClC(C=N1)=C(C2=CNC3=CC=CC=C32)N=C1NC4=CC=C(N5CCC(N)CC5)C=C4OC
2-anilino-4-aryl-pyrimidine	Pacritinib	C1(COC/C=C/COC2)=CC(C3=NC(NC4=CC2=C(OCCN5CCCC5)C=C4)=NC=C3)=CC=C1
4,6-disubstituted-pyrimidine	BGJ 398	CCN1CCN(C2=CC=C(NC3=CC(N(C(NC4=C(Cl)C(OC)=CC(OC)=C4Cl)=O)C)=NC=N3)C=C2)CC1
Amide hinge binder	Gilteritinib	CCC1=NC(C(N)=O)=C(NC2=CC(OC)=C(N3CCC(N4CCN(C)CC4)CC3)C=C2)N=C1NC5CCOCC5
Aminobenzothiazole	TAK632	O=C(NC1=NC2=C(C(C#N)=C(OC3=CC(NC(CC4=CC(C(F)(F)F)=CC=C4)=O)=C(F)C=C3)C=C2)S1)C5CC5
Aminopyrazole	XL228	CN1CCN(CC1)C2=CC(NC3=NNC(C4CC4)=C3)=NC(NCC5=CC(C(C)C)=NO5)=N2
Aminopyrazole	PF3758309	O=C(N[C@@H](C1=CC=CC=C1)CN(C)C)N2CC(C(NC3=NC(C)=NC4=C3SC=C4)=NN5)=C5C(C)2C
Aminotriazole	CDK 1/2 Inhibitor III	NC1=NC(NC2=CC=C(C=C2)S(N)(=O)=O)=NN1C(NC3=C(C=CC=C3F)F)=S
Azaindole	GSK650394	O=C(C1=CC=C(C2=CNC3=NC=C(C=C32)C4=CC=CC=C4)C=C1C5CCCC5)O
Benzimidazole	CP 673451	COCCOC1=CC2=C(N(C3=NC4=C(C=C3)C=CC=C4N5CCC(N)CC5)C=N2)C=C1
Benzimidazole	Crenolanib	CC1(COC2=CC3=C(N(C4=NC5=C(C=C4)C=CC=C5N6CCC(N)CC6)C=N3)C=C2)COC1
Benzimidazole	GSK461364	CN1CCN(CC2=CC3=C(N=CN3C4=CC(O[C@H](C5=C(C=CC=C5)C(F)(F)F)C)=C(C(N)=O)S4)C=C2)CC1
Flavone	Alvocidib	CN1CCC(C2=C(O)C=C(O)C3=C2OC(C4=CC=CC=C4Cl)=CC3=O)C(O)C1
Fused pyrimidine	BI2536	CC[C@@H]1C(N(C)C2=CN=C(NC3=C(OC)C=C(C(NC4CCN(C)CC4)=O)C=C3)N=C2N1C5CCCC5)=O
Fused pyrimidine	BI6727	CC[C@@H]1C(N(C)C2=CN=C(NC3=C(OC)C=C(C(N[C@H]4CC[C@H](N5CCN(CC6CC6)CC5)CC4)=O)C=C3)N=C2N1C(C)C)=O
Fused pyrimidine	Milciclib	CC1(C)CC2=CN=C(NC3=CC=C(N4CCN(C)CC4)C=C3)N=C2C5=C1C(C(NC)=O)=NN5C
Fused pyrimidine	MLN 0905	CC1=C(NC2=NC=C3CC(NC4=C(C=CC(C(F)(F)F)=C4)C3=N2)=S)C=C(CCCN(C)C)C=N1
Fused pyrimidine	MK1775	O=C1N(N(C2=NC(NC3=CC=C(C=C3)N4CCN(CC4)C)=NC=C21)C5=NC(C(O)(C)C)=CC=C5)CC=C
Imidazopyridazine (Type II)	Ponatinib	CC1=C(C#CC2=CN=C3N2N=CC=C3)C=C(C(NC4=CC(C(F)(F)F)=C(CN5CCN(C)CC5)C=C4)=O)C=C1
Indazole	KW2449	O=C(N1CCNCC1)C(C=C2)=CC=C2/C=C/C3=NNC4=CC=CC=C34
Miscellaneous	STO 609	O=C1N2C(C3=CC=C(C4=CC=CC1=C34)C(O)=O)=NC5=CC=CC=C25
Oxindole	JAK3 Inhibitor VI	O=C(/C1=C\C2=CC=CN2)NC3=C1C=C(C4=CN=CC=C4)C=C3
Oxindole	PHA665752	O=C(N1)/C(C2=C1C=CC(S(CC3=C(Cl)C=CC=C3Cl)(=O)=O)=C2)=C\C4=C(C)C(C(N5[C@@H](CN6CCCC6)CCC5)=O)=C(C)N4
Oxindole	SU6656	O=C(NC1=C/2C=C(C=C1)S(=O)(N(C)C)=O)C2=C/C3=CC4=C(N3)CCCC4
Oxindole	Hesperadin	O=C(NC1=CC=C(NS(CC)(=O)=O)C=C1/2)C2=C(NC3=CC=C(CN4CCCCC4)C=C3)\C5=CC=CC=C5
Oxindole	BIO	O=C1NC2=C(C=CC(Br)=C2)/C1=C3NC4=C(C=CC=C4)C/3=N\O
Purine	Aminopurvalanol	ClC1=CC(N)=CC(NC2=C3C(N(C=N3)C(C)C)=NC(N[C@@H](CO)C(C)C)=N2)=C1
Pyrazolo-pyrimidine	LDN 193189	N1(C2=CC=C(C3=CN4C(N=C3)=C(C5=CC=NC6=CC=CC=C56)C=N4)C=C2)CCNCC1
Pyrazolo-pyrimidine	Dorsomorphin	N1(CCOC2=CC=C(C3=CN4C(N=C3)=C(C5=CC=NC=C5)C=N4)C=C2)CCCCC1
Pyridine (Type II)	Rebasitinib	CC(C)(C1=NN(C2=CC3=C(N=CC=C3)C=C2)C(NC(NC4=C(F)C=C(OC5=CC(C(NC)=O)=NC=C5)C=C4)=O)=C1)C
Pyrrolotriazine	Brivanib	CC1=CC2=C(C=CC(OC3=NC=NN4C3=C(C)C(OC[C@H](O)C)=C4)=C2F)N1
Quinoline	OTSSP167	CC(C1=C(C2=NC(C3=CC(Cl)=C(C(Cl)=C3)O)=CC=C2N=C1)N[C@H]4CC[C@@H](CC4)CN(C)C)=O.[H]Cl
Quinoline	Pelitinib	O=C(NC1=C(OCC)C=C2N=CC(C#N)=C(NC3=CC=C(F)C(Cl)=C3)C2=C1)/C=C/CN(C)C
Quinolines	GSK1059615	O=C(NC(S/1)=O)C1=C\C2=CC=C(N=CC=C3C4=CC=NC=C4)C3=C2
Quinolines	Ro 3306	O=C1/C(SC(NCC2=CC=CS2)=N1)=C/C3=CC=C4N=CC=CC4=C3
Staurosporine Analog	Lestaurtinib	O=C1NCC2=C1C3=C4C5=C2C6=C(N5[C@@](C)(O7)[C@@](O)(CO)C[C@]7([H])N4C8=C3C=CC=C8)C=CC=C6
Staurosporine Analog	K252a	O=C1C(C2=C(C3=C4C5=CC=CC=C5N3[C@@]67C)N([C@@]([H])(O7)C[C@@]6(O)C(OC)=O)C8=CC=CC=C28)=C4CN1
Staurosporine Analog	Midostaurin	O=C1NCC2=C3C(N4C5=C3C=CC=C5)=C6C(C7=C(N6[C@]8(C[C@H]([C@H]([C@@]4(O8)C)OC)N(C)C(C9=CC=CC=C9)=O)[H])C=CC=C7)=C21
Staurosporine Analog	SB 218078	O=C(C1=C2C3=C4C5=C1C6=C(N5C7OC(N4C8=C3C=CC=C8)CC7)C=CC=C6)NC2=O
Staurosporine Analog	Go6976	O=C1NCC2=C3C(N(C4=CC=CC=C43)CCC#N)=C5C(C6=CC=CC=C6N5C)=C21
Staurosporine Analog	Ro 31-8220	O=C(C(C1=CN(C2=C1C=CC=C2)C)=C(C3=O)C4=CI(C5=C4C=CC=C5)CCCS/C(N)=N/[H])N3[H].CS(=O)(O)=O
Triazolopyridine	Filgotinib	O=C(NC1=NN2C(C=CC=C2C3=CC=C(CN4CCS(=O)(CC4)=O)C=C3)=N1)C5CC5
